# Fine mapping and genomic analyses reveal a tandem kinase-pseudokinase candidate underlying *Or_Deb2_*-mediated resistance to *Orobanche cumana* in sunflower

**DOI:** 10.64898/2026.02.12.705495

**Authors:** Belén Fernández-Melero, Lidia del Moral, Borja Rojas-Panadero, Alexandra Legendre, Sébastien Carrère, Jérôme Gouzy, Stéphane Muños, Leonardo Velasco, Begoña Pérez-Vich

## Abstract

Sunflower broomrape (*Orobanche cumana* Wallr.) is a holoparasitic weed that parasitizes sunflower (*Helianthus annuus* L.) and severely constrains yield. The *Or_Deb2_* gene confers resistance to broomrape race G in the sunflower line DEB2. It has been previously located within a 1.38-Mbp physical region in the *H. annuus* XRQ reference genome that contains a cluster of receptor-like proteins and receptor-like kinases (RLKs). In this study, an *Or_Deb2_* candidate has been proposed though high-resolution genetic and physical mapping, multi-allelic comparisons across resistant and susceptible lines, and exclusion of other potential candidates based on their function and genetic features. *Or_Deb2_* was delimited to a 219.4-kbp region in the DEB2 genome assembly that contained six annotated protein-coding genes belonging to two groups: three small heat shock proteins (HSP20) and three RLKs. Given that the only sunflower broomrape resistance gene cloned to date encodes an RLK, the key role of RLKs in resistance to biotic stresses in plants, and the similar genetic features between RLK-type resistance genes and *Or_Deb2_* as major dominant genes in gene-for-gene interactions, RLKs in the interval emerged as the most plausible candidates. Within them, the *RLK-2* gene encoding a root-expressed full-length kinase-pseudokinase protein belonging to the tandem kinase proteins (TKPs) family was prioritized, because the other two RLKs corresponded to a truncated TKP with a stop codon within the kinase domain. *RLK-2* also carried sequence variants unique to DEB2 relative to multiple susceptible genotypes. The results of this research reveal the potential role of TKP genes as new players in resistance to parasitic plants and provide a framework to dissect the genetic dialog between *O. cuma*na and sunflower in gene-for-gene interactions.
