## Supplemental Table S1 for "Fine mapping and genomic analyses reveal a tandem kinase-pseudokinase candidate underlying *Or_Deb2_*-mediated resistance to *Orobanche cumana* in sunflower"

### Sheet: Table S1
Fernández-Melero et al.; Table S1. Sequences and their position in theHannDeb2.20230803-Chr04, HanXRQ2.0-Chr04, HanPSC8-Chr04 and HdebPI468691r0-s0002 genome assemblies of SNP and PCR-based markers used for fine mapping OrDeb2.
Marker name	Type of marker	Position inHannDeb2.20230803-Chr04 (bp) (1,2)	Position in HanPSC8-Chr04 (bp) (1,2)	Position in HanXRQ2.0-Chr04 (bp) (1,2)	Position in HdebPI468691r0-s0002 (bp) (1,2)	Sequence on on which it has been designed	Sequence
AX-105412178	SNP	5159465	5190946	5182205	4497459	Reported in Fernández-Aparcio et al. (2022)	AATCACCGGCACAACCGAATCGGAGCGGCCATTCG[C/T]GCTATCTGGATTTCAGTTCATCACCGTCGATCACA
Iasnip-41	SNP	7760435	7828703	7854198	7312666	Cloned B117 and DEB2 fragments using primers based on HanXRQr2Chr04g0142201	AATTACACAAAACATCATCACACTTATAAGTTTCTTCTTGTCATGTTTCTTCTTNTTCTTGTAAACATGATAGCAATTAAAAACATAATTTAACAACTTAACCATTTAATGTGAGTGACTCAAGATTACAATTGCTCAAGTCAAGC[G/C]TCGTTAACTCTCTCAAGGAAGATAACTCTGCACATAAAGCATTATATAAGTTAATAAATAACAGTGGAAATGAGGTTTANTAGTTTAACTATAATTTTAATGATAAGTATTACCTCGCAAAGGAAAAGAATCAATTATGAGTTCACTTGAACCACTAAGATCAAGAATCTTGAGAGATGGAAGAAAACTTAGGCA
AX-105525205	SNP	7811184	7866801	7892288	7360261	Reported in Fernández-Aparcio et al. (2022)	ATGTGTTTACTTTTATCTCCTTCACTATTTTTTTT[C/T]CCTAGAACTACCCTTATGAATATTTCTTTTTCTAG
FMDEB57/58	PCR-based (FLP-Fragment Lenght Polymorphism)	8660199 / 8661219	8199833 / 8200758	8251009; 8285720 / 8252024; 8286737	8283780/8284807	FLP for HanXRQr2Chr04g0142331	GTTATACCAAAAGATGAGACCAAG / CGTACGATTCTCTTCATGCTCTT
FMDEB59/60	PCR-based (FLP-Fragment Lenght Polymorphism)	8660219 / 8661221	8199853 / 8200758	8251029; 8285740 / 8252026; 8286739	8283800/8284809	FLP for HanXRQr2Chr04g0142331	CAAGAAGAAGCAAATTAAGGAGGT / TTCGTACGATTCTCTTCATGCTC
Iasnip-30	SNP	8756009; 8838222; 8913233	8171319	8210697; 8780596	8355055	Cloned B117 and DEB2 fragments using primers based on HanXRQr2Chr04g0142291; HanXRQr2Chr04g0142441	AATTTTGCAGTATCTGGTATTGCAGAGACANTTTCATGGGAAATCCGACTTTTAATAATGAT[A/T]GGAGTTGCCCGCGCACTGGCATATTTGCATTCGAAAAATATCATACATCGTGGTTTGGAACNCTCTCATATATTNNTTGATGAAGTATGTACTCTTCTGCTATTTTTGATTGATGGNACTTTTTGCTATTATGCCATCCAATTAGTTAACCACTTATC
FMDEB-504/505	PCR-based	8782618 / 8783186	-	-	-	HannDeb2.20230803 gDNA	GTGGGAGGGGGAGACAAGACTCG /ATTTGGCGGCATCTTGGGTTGGG
FMDEB-274/275	PCR-based	8792388 / 8792875	-	-	-	HannDeb2.20230803 gDNA	GGGAAGCATTCCCCGGCACAAAT / CGGATCCCGTGTCTGCCCATATC
FMDEB-517/518	PCR-based	8827263 / 8827829	-	-	8344097/8344659	HannDeb2.20230803 gDNA	ACAAGGGGTGTTACAACCGATTCCA / GGGCTCGAGCTCCAAATTGTGAC
FMDEB-476/477	PCR-based	8879660 / 8879145	-	-	-	HannDeb2.20230803 gDNA	CCGCGTACAGATTTGGGATGGGT / GGACCTACAGCGGGCAACTCCAA
FMDEB-462/463	PCR-based	8948536 / 8947952	-	-	8401119/8400535	HannDeb2.20230803 gDNA	GCGTCTGGGCCTACCTCCAACAT /GTGTGAAATGGGGATTGAGAAGGGG
FMDEB-282/283	PCR-based	8950954 / 8951395	-	-	8403528/8403969	HannDeb2.20230803 gDNA	CGAGGCGAGCATAAGGACGAGGA / TCGTCTGGTGCGAGTTATGGCGA
FMDEB-284/285	PCR-based	8965283 / 8965723	-	-	8417860/8418300	HannDeb2.20230803 gDNA	CCTCCACCTTCATTCCGACCCCA / CGGTGGTGATTGGTGGATGAGCG
Iasnip-50	SNP	8997981	8351277	8314025; 8997069	8450553	Cloned B117 and DEB2 fragments using primers based on HanXRQr2Chr04g0142341; HanXRQr2Chr04g0142551	TGGTTCTTGTTCATTCATTTGCTTGCACTTTTGGCCCCCTTTACGTTTACTTGGGGCGCATTCKGGGCTGCAACGTTCACTTACACGTTGTTTGGATCATGCGGTCTAAGTGTGTCGTATCATCGTAACCTAGCACACCGTAGTTTCAAGCT[A/G]CCCAAGTGGCTTGAGTACACCTTTGCTTATATTGGASTCCTATCTATRCAGGTTTGTTTTATTTCTAATGTTAYTACAATATTATWATCTTTTAGTGACTTATTSAAACTGATTACATTGATTTAAATTTGTGTTT
Iasnip-55	SNP	9000432	8352854	8321863; 8998601	8453004	Cloned B117 and DEB2 fragments using primers based on HanXRQr2Chr04g0142341; HanXRQr2Chr04g0142551	TTGAACTTTTGTGTAGCCAATGCAAATACAAGTAATTGACTTATCAAACTATATCTTCTTACCTAGGGAGTGGC[T/A]GGCACTTTAGGATATCACGGGACTTTTCTAGTTAACTCGGTTTGTCATATATGGGGATCCCATGTTTGGAACACCGGTGATCTCTCCAAAAAYAATTGGTAAAA
Iasnip-49	SNP	9094299	8463680; 8495365	9165728	8542616	Cloned B117 and DEB2 fragments using primers based on HanXRQr2Chr04g0142571	GACCCACCTGTAGACTGCTCCGCGGGTCCCAAAGGCGATAACCTCTATCACTGGGTCGCCACTCTCTTTGGTCCACAAGGTCAACCCGACTGTTCATCTACAAAACTTCTTTCACCTTTTGTTGTAGTTTCTTGATTCGGTTACTAAATTCATTTCCTT[T/C]CGATTATTTATTGTTGTAGGAACACCTTATGAAGGMGGAATATACTTTCTTGACATAACGTTTCCAGCT
AX-105399507	SNP	9345095	8623470	-	8754638	Reported in Fernández-Aparcio et al. (2022)	AAGCAGTTTTGGAAAGCCTTCCGATTTACTTTTTT[C/G]ATATATAGAAGCAAAAATGAGAAAGTTTGCCTGGG
Iasnip-16	SNP	9379255	8666425	9355929	8788798	Cloned B117 and DEB2 fragments using primers based on HanXRQr2Chr04g0142671	TGCGTTCTCCAATCTTAAAAACCTCRCGGTTGTTAGGTTTATAAGCGACAATGGCAAATTTGAGATGGAAACAGAAGATCCT[A/G]TAGGTTGGATTCCACTTTTCCAGCTAAAATTTCTGATGTTACCTAATTGCAATATAAACAGGCCTAAAGGAAGTGTTTTTCCTAGTTTTCTAATTCATCAAAA
Iasnip-15	SNP	9380070	8667241	9356745	8789613	Cloned B117 and DEB2 fragments using primers based on HanXRQr2Chr04g0142671	CTTGCAGATATTGATTTCTATGATGGCAAGAGAATCCTATCATGTTTGAATGYCATCCCATTCCTCAAGATTCTTGATCTTAGTAGTTCTTTTTGGTTGAAAAGTCCTATTCC[T/C]ATCCAAGGCATGTTTATTGAAGTAATTTTAATTTATAATACCTCTATCACTATTAGACACTATAGTAATAAAAYTGATTTTAGTGTTATTTGTTGCCAACTCGCC
Iasnip18	SNP	9629952	8738152	9427658	9039500	Cloned B117 and DEB2 fragments using primers based on HanXRQr2_Chr04g0142701	GAGATAACTCTTAACAACGGGTTCGGCCCGTTTGGGATCGTGTTCCCTCCCGGGAGACAAAGGAGCTACAACGGTGGCGACACGATGATGTCATCGCCCGT[T/G]TCCACATTGGATGTGTACGGGCGTGGGAGCCCACGGACGCCCGTGGAGGAAGAAGAGAGGGCGATTGCGGAAAAAGGGTTTTATTTCCACCC
Iasnip-17	SNP	9630132	8738332	9427838	9039680	Cloned B117 and DEB2 fragments using primers based on HanXRQr2_Chr04g0142701	ATGTCTTCCGACTCCAATTCCCCTCCAACCACCACTTTCGTCCAAGCCGACCCATCGAACTTCCGAGCCGTCGTGCAACGGCTCACCGGGGCCGCCACCACCCCCCAAACCKGCCCCGAACCCCCTAACCGAAGATCAGAATTCAAACTACA[C/T]GAACGAAGACAAAATGCGGGAAAACTCGAGATAACTCTTAACAACGGGTTCGGCCCGTTTGGGATCGTGTTCCCTCCCGGGAGACAAAGGAGCTACAACGGTGGCGACACGATGATG
AX-105604540	SNP	10348486	11128579	11411560	-	Reported in Fernández-Aparcio et al. (2022)	CCTTCCAAAAAAGAGTGTTATTTCCATTTCCCTCT[A/G]TGGTATGCAAGTCCGACACAACTCTGTTAATATTA
1 Position shows that of the first nucleotide.
2 Position for PCR-based markers (based on primer pairs) is indicated only if both primer pairs showed hits in the corresponding blasted sequence.
