## Supplemental Table S2 for "Fine mapping and genomic analyses reveal a tandem kinase-pseudokinase candidate underlying *Or_Deb2_*-mediated resistance to *Orobanche cumana* in sunflower"

### Sheet: Table S2
Fernández-Melero et al.; Table S2. Sequence of PCR primers used for cDNA amplification for cloning the OrDeb2 candidate gene HannDeb2Chr044g005720 and sequence of primers and probes for dPCR assay for the expression analysis
PRIMERS FOR CLONING cDNA
	FMDEB-535	TCTTCACTTGAAGGCCTATCCGC
	FMDEB-536	GCCACTTCCTCCTCTGTACCCG
PRIMERS AND PROBES FOR dPCR ANALYSIS
cDNA - Expression analysis
	HANDEB2CHR04g005720-exp
		FMDEB-553	GTTGAGCAGAACACATTGGC
		PROBE-1	FAM/CCTTCAAAA/ZEN/GATGGAATTGCTGTTGCGG/3IABkFQ
		FMDEB-554	GAGCCAATTGTCCTAAGATGTTC
	ACT-exp
		ACT-F	GACCCAGATCATGTTCGAAAC
		PROBE-3	HEX/CCGTGCTTT/ZEN/CCCTCTATGCCAGT/3IABkFQ
		ACT-R	CGGAATCCAGCACAATACCT
