## Supplemental Table S3 for "Fine mapping and genomic analyses reveal a tandem kinase-pseudokinase candidate underlying *Or_Deb2_*-mediated resistance to *Orobanche cumana* in sunflower"

### Sheet: Table S3
Fernández-Melero et al.; Table S3. F2 and F3 genotyping score of the FMDEB57/58_59/60 to FMDEB476/477 recombinant plants (R1 to R5). A= DEB2 (resistant) allele; B= B117 (susceptible) allele, H= Heterozygous, D= A or H. F2 score for DEB2 dominant markers was based on the F2 genotyping and the genotyping of the corresponding derived F3 families. The phenotype was set according to the number of broo…
				7760435	8660199	8660219	8756009; 8838222; 8913233	8782618	8792388	8827263	8879660	8965283	8948536	8950954	8997981	9000432	9094299	9379255	9380070	9629952	9630132	Position HannDeb2.20230803 Chr04 assembly
F2 plant	F2 Phenotype (F2 phenotype based on F3 segregation)	F3 Plant	F3 Phenotype	Iasnip-41	FMDEB57/58	FMDEB59/60	Iasnip-30	FMDEB504/505	FMDEB274/275	FMDEB517/518	FMDEB476/477	FMDEB284/285	FMDEB462/463	FMDEB282/283	Iasnip-50	Iasnip-55	Iasnip-49	Iasnip-16	Iasnip-15	Iasnip18	Iasnip-17
R1	R (Heterozygous)			B	B	B	H	H	H	H	H	H	H	H	H	H	H	H	H	H	H
R2	R (Heterozygous)			H	H	H	H	H	H	H	H	D	D	D	A	A	A	A	A	A	A
R3	R (Heterozygous)			H	H	H	H	H	H	H	H	D	D	D	A	A	A	A	A	A	A
R4	R (Heterozygous)			H	H	H	H	H	H	H	H	B	B	B	B	B	B	B	B	B	B
R5	R (Heterozygous)			H	H	H	H	H	H	H	B	B	B	B	B	B	B	B	B	B	B
R1		R1-1	S	B	B	B	B	B	B	B	B	B	B	B	B	B	B	B	B	B	B
		R1-2	R	B	B	B	H	D	D	D	D	D	D	D	H	H	H	H	H	H	H
		R1-3	S	B	B	B	B	B	B	B	B	B	B	B	B	B	B	B	B	B	B
		R1-4	R	B	B	B	H	D	D	D	D	D	D	D	-	H	H	-	H	H	-
		R1-5	S	B	B	B	B	B	B	B	B	B	B	B	B	B	B	B	B	B	B
		R1-6	R	B	B	B	-	D	D	D	D	D	D	D	H	H	H	-	H	H	H
		R1-7	R	B	-	B	A	D	D	D	D	D	D	D	A	A	A	A	A	A	A
		R1-8	S	B	B	B	B	B	B	B	B	B	B	B	B	B	B	B	B	B	B
		R1-9	R	B	B	B	A	D	D	D	D	D	D	D	A	A	A	A	A	A	A
		R1-10	R	B	B	B	A	D	D	D	D	D	D	D	A	A	A	A	A	A	A
		R1-11	R	B	B	B	H	D	D	D	D	D	D	D	H	-	H	H	H	H	H
		R1-12	R	B	B	B	A	D	D	D	D	D	D	D	A	A	A	A	A	A	A
		R1-13	R	B	B	B	A	D	D	D	D	D	D	D	A	A	A	A	A	A	A
		R1-14	R	B	B	B	H	D	D	D	D	D	D	D	H	H	H	H	H	?	H
		R1-15	S	B	B	B	B	B	B	B	B	B	B	B	B	B	B	B	B	B	B
		R1-16	R	B	B	B	H	D	D	D	D	D	D	D	H	H	-	-	H	H	H
		R1-17	R	B	B	B	H	D	D	D	D	D	D	D	H	H	H	H	H	H	H
		R1-18	S	B	B	B	B	B	B	B	B	B	B	B	B	B	B	B	B	B	B
		R1-19	R	B	B	B	A	D	D	D	D	D	D	D	A	A	A	A	A	A	A
		R1-20	R	B	B	B	H	D	D	D	D	D	D	D	H	H	H	H	H	H	H
		R1-21	R	B	B	B	H	D	D	D	D	D	D	D	H	H	H	H	H	H	H
		R1-22	R	B	B	B	-	D	D	D	D	D	D	D	H	H	H	H	H	H	H
		R1-23	R	B	B	B	H	D	D	D	D	D	D	D	H	H	H	H	H	H	H
		R1-24	R	B	B	B	A	D	D	D	D	D	D	D	A	A	A	A	A	A	A
R2		R2-1	R	H	H	H	D	D	D	D	D	D	D	D	A	A	A	A	A	A	A
		R2-2	R	A	A	A	D	D	D	D	D	D	D	D	A	A	A	A	A	A	A
		R2-3	R	H	H	H	D	D	D	D	D	D	D	D	A	A	A	A	A	A	A
		R2-4	R	A	A	A	D	D	D	D	D	D	D	D	A	A	A	A	A	A	A
		R2-5	S	B	B	B	B	B	B	B	B	D	D	D	A	A	A	A	A	A	A
		R2-6	R	A	A	A	D	D	D	D	D	D	D	D	A	A	A	A	A	A	A
		R2-7	R	H	H	H	D	D	D	D	D	D	D	D	A	A	A	A	A	A	A
		R2-8	R	H	H	H	D	D	D	D	D	D	D	D	A	A	A	A	A	A	A
		R2-9	S	B	B	B	B	B	B	B	B	D	D	D	A	A	A	A	A	A	A
		R2-10	R	A	A	A	D	D	D	D	D	D	D	D	A	A	A	A	A	A	A
		R2-11	R	H	H	H	D	D	D	D	D	D	D	D	A	A	A	A	A	A	A
		R2-12	R	H	H	H	D	D	D	D	D	D	D	D	A	A	A	A	A	A	A
		R2-13	S	B	B	B	B	B	B	B	B	D	D	D	A	A	A	A	A	A	A
		R2-14	S	B	B	B	B	B	B	B	B	D	D	D	A	A	A	A	A	A	A
		R2-15	R	H	H	H	D	D	D	D	D	D	D	D	A	A	A	A	A	A	A
		R2-16	R	H	H	H	D	D	D	D	D	D	D	D	A	A	A	A	A	A	A
		R2-17	R	A	A	A	D	D	D	D	D	D	D	D	A	A	A	A	A	A	A
		R2-18	S	B	B	B	B	B	B	B	B	D	D	D	A	A	A	A	A	A	A
		R2-19	R	A	A	A	D	D	D	D	D	D	D	D	A	A	A	A	A	A	A
		R2-20	R	H	H	H	D	D	D	D	D	D	D	D	A	A	A	A	A	A	A
		R2-21	R	A	A	A	D	D	D	D	D	D	D	D	A	A	A	A	A	A	A
		R2-22	R	H	H	H	D	D	D	D	D	D	D	D	A	A	A	A	A	A	A
R3		R3-1	S	B	B	B	B	B	B	B	B	D	D	D	A	A	A	A	A	A	A
		R3-2	R	H	H	H	H	D	D	D	D	D	D	D	A	A	A	A	A	A	A
		R3-3	S	B	B	B	B	B	B	B	B	D	D	D	A	A	A	A	A	A	A
		R3-4	R	H	H	H	H	D	D	D	D	D	D	D	A	A	A	A	A	A	A
		R3-5	R	A	-	A	A	D	D	D	D	D	D	D	A	A	A	A	A	A	A
		R3-6	S	B	B	B	B	B	B	B	B	D	D	D	A	A	A	A	A	A	A
		R3-7	- (dead plant)	H	H	H	H	D	D	D	D	D	D	D	A	A	A	A	A	A	A
		R3-8	R	A	A	A	A	D	D	D	D	D	D	D	A	A	A	A	A	A	A
		R3-9	R	H	H	H	H	D	D	D	D	D	D	D	A	A	A	A	A	A	A
		R3-10	R	A	A	A	A	D	D	D	D	D	D	D	A	A	A	A	A	A	A
		R3-11	R	H	H	H	H	D	D	D	D	D	D	D	A	A	A	A	A	A	A
		R3-12	R	A	A	A	A	D	D	D	D	D	D	D	A	A	A	A	A	A	A
		R3-13	- (dead plant)	B	B	B	B	B	B	B	B	D	D	D	A	A	A	A	A	A	A
		R3-14	R	H	-	H	H	D	D	D	D	D	D	D	A	A	A	A	A	A	A
		R3-15	R	A	A	A	A	D	D	D	D	D	D	D	A	A	A	A	A	A	A
R4		R4-1	S	B	B	B	B	B	B	B	B	B	B	B	B	B	B	B	B	B	B
		R4-2	R	H	H	H	H	D	D	D	D	B	B	B	B	B	B	B	B	B	B
		R4-3	S	B	B	B	B	B	B	B	B	B	B	B	B	B	B	B	B	B	B
		R4-4	R	A	A	A	A	D	D	D	D	B	B	B	B	B	B	B	B	B	B
		R4-5	R	A	A	A	A	D	D	D	D	B	B	B	B	B	B	B	B	B	B
		R4-6	R	A	A	A	A	D	D	D	D	B	B	B	B	B	B	B	B	B	B
		R4-7	R	B	H	H	H	D	D	D	D	B	B	B	B	B	B	B	B	B	B
		R4-8	R	H	H	H	H	D	D	D	D	B	B	B	B	B	B	B	B	B	B
R5		R5-1	S	B	B	B	B	B	B	B	B	B	B	B	B	B	B	B	B	B	B
		R5-2	S	B	B	B	B	B	B	B	B	B	B	B	B	B	B	B	B	B	B
		R5-3	R	A	A	A	D	D	D	D	B	B	B	B	B	B	B	B	B	B	B
		R5-4	R	H	H	H	D	D	D	D	B	B	B	B	B	B	B	B	B	B	B
		R5-5	R	H	H	H	D	D	D	D	B	B	B	B	B	B	B	B	B	B	B
		R5-6	R	H	H	H	D	D	D	D	B	B	B	B	B	B	B	B	B	B	B
		R5-7	R	A	A	A	D	D	D	D	B	B	B	B	B	B	B	B	B	B	B
		R5-8	R	A	A	A	D	D	D	D	B	B	B	B	B	B	B	B	B	B	B
		R5-9	R	A	A	A	D	D	D	D	B	B	B	B	B	B	B	B	B	B	B
		R5-10	R	H	H	H	D	D	D	D	B	B	B	B	B	B	B	B	B	B	B
		R5-11	S	B	B	B	B	B	B	B	B	B	B	B	B	B	B	B	B	B	B
		R5-12	R	H	H	H	D	D	D	D	B	B	B	B	B	B	B	B	B	B	B
		R5-13	R	H	H	H	D	D	D	D	B	B	B	B	B	B	B	B	B	B	B
		R5-14	R	A	A	A	D	D	D	D	B	B	B	B	B	B	-	-	-	-	B
		R5-15	R	H	H	H	D	D	D	D	B	B	B	B	B	B	B	B	B	B	B
		R5-16	S	B	B	B	B	B	B	B	B	B	B	B	B	B	B	B	B	B	B
