## Supplemental Table S4 for "Fine mapping and genomic analyses reveal a tandem kinase-pseudokinase candidate underlying *Or_Deb2_*-mediated resistance to *Orobanche cumana* in sunflower"

### Sheet: Table S4A_DEB2
Fernández-Melero et al.; Table S4A. DEB2 Protein coding genes annotated in the HannDeb2.20230803 assembly between markers AX-105525205 and AX-105399507.
Genes located within the interval FMDEB-59/60 and FMDEB-476/477 are marked as OrDeb2 fine mapped region.
Protein length and domain structure of the genes annotated as CrRLK are specified.
InterPro domains related to retroelements are annotated. Grey marks indicate retrotransposon annotation by LTRharvest.
Annotated genes with clear evidence of being retrotransposons domains and non-protein-coding genes are marked in light grey
Start position	End position	Gene identification	Function	Kinase correspondance	Retroelement domain	Within a LTR	Comments
7827027	7828326	HannDeb2Chr04g005420	Putative protein
7848713	7860277	HannDeb2Chr04g005430	Putative non-specific serine/threonine protein kinase
7867838	7869463	HannDeb2Chr04g005440	Putative RNA-directed DNA polymerase		PF07727
7869691	7871208	HannDeb2Chr04g005450	Putative RNA-directed DNA polymerase		PF13976; PF25597; PF00665
7880583	7884992	HannDeb2Chr04g005460	Putative nucleotidyltransferase, Ribonuclease H		PF17917; PF00078; PF08284; PF17921
7893774	7910783	HannDeb2Chr04g005470	Putative endo-polygalacturonase
7902227	7905607	HannDeb2Chr04g005480	Putative RNA-directed DNA polymerase		PF13976; PF00665; PF07727; PF25597
7917025	7919434	HannDeb2Chr04g005490	Putative cathepsin H
7956601	7965256	HannDeb2Chr04g005500	Putative nucleotidyltransferase, Ribonuclease H		PF03732; PF00078; PF08284; PF17917; PF17921
8055516	8056196	HannDeb2Chr04g005510	Putative leucine-rich repeat domain superfamily
8056223	8057653	HannDeb2Chr04g005520	Putative non-specific serine/threonine protein kinase
8069261	8071393	HannDeb2Chr04g005530	Putative non-specific serine/threonine protein kinase
8148482	8151467	HannDeb2Chr04g005540	Hypothetical protein
8528119	8534920	HannDeb2Chr04g005550	Putative transcription factor interactor and regulator CCHC(Zn) family
8585298	8585404	HannDeb2Chr04g005560	ncRNA
8642084	8652539	HannDeb2Chr04g005570	Hypothetical protein
8657232	8660557	HannDeb2Chr04g005580	Putative small heat shock protein HSP20
			OrDeb2 Fine Mapped region ↓
8751769	8752529	HannDeb2Chr04g005590	Hypothetical protein				Artefact of the annotation. No similarities with anything
8755106	8756499	HannDeb2Chr04g005600	Putative protein kinase RLK-Pelle-RLCK-Vlla2 family	RLK-1. Truncated kinase-pseudokinase with a stop codon (one kinase domain; 330 aa)
8756501	8758512	HannDeb2Chr04g005610	Putative protein kinase RLK-Pelle-CrRLK1L-1 family
8760992	8765118	HannDeb2Chr04g005620	Hypothetical protein		PF14223
8762618	8763931	HannDeb2Chr04g005630	Gag-polypeptide of LTR copia-type		PF14223
8764808	8766262	HannDeb2Chr04g005640	Putative RNA-directed DNA polymerase		PF07727; PF25597
8768215	8769309	HannDeb2Chr04g005650	Putative RNA-directed DNA polymerase		PF14223
8777178	8777951	HannDeb2Chr04g005660	Putative RNA-directed DNA polymerase		PTHR11439
8780860	8781216	HannDeb2Chr04g005670	Putative small heat shock protein HSP20
8782476	8782551	HannDeb2Chr04g005680	tRNA-Val
8783142	8789281	HannDeb2Chr04g005690	Putative small heat shock protein HSP20
8810932	8812659	HannDeb2Chr04g005700	Putative RNA-directed DNA polymerase		PF17921; PF17917
8829315	8833679	HannDeb2Chr04g005710	Putative RNA-directed DNA polymerase		PF00665; PF07727; PF25597; PF13976
8837279	8840798	HannDeb2Chr04g005720	Putative protein kinase RLK-Pelle-CrRLK1L-1 family	RLK-2. Full length Kinase-pseudokinase (two kinase domanins; 658 aa)
8844843	8846156	HannDeb2Chr04g005730	Gag-polypeptide of LTR copia-type		PF14223
8847277	8848950	HannDeb2Chr04g005740	Putative RNA-directed DNA polymerase		PF07727
8851487	8852713	HannDeb2Chr04g005750	Putative RNA-directed DNA polymerase		PF00665; PF25597; PF13976
8860066	8860839	HannDeb2Chr04g005760	Putative RNA-directed DNA polymerase		PTHR11439
8863751	8864107	HannDeb2Chr04g005770	Putative small heat shock protein HSP20
8865370	8865445	HannDeb2Chr04g005780	tRNA-Val
8874371	8876659	HannDeb2Chr04g005790	Putative RNA-directed DNA polymerase		PF07727
			OrDeb2 Fine Mapped region ↑
8879251	8879780	HannDeb2Chr04g005800	Hypothetical protein	RLK-3. Truncated kinase-pseudokinase by a retrotransposon (one kinase domain; 323 aa)
8880213	8887812	HannDeb2Chr04g005810	Hypothetical protein		PF14223
8880451	8881422	HannDeb2Chr04g005820	Putative protein kinase RLK-Pelle-CrRLK1L-1 family
8884876	8888999	HannDeb2Chr04g005830	Hypothetical protein
8888929	8890083	HannDeb2Chr04g005840	Hypothetical protein		PF07727
8892097	8894373	HannDeb2Chr04g005850	Putative RNA-directed DNA polymerase		PF25597; PF00665; PF14223; PF13976
8905139	8905897	HannDeb2Chr04g005860	Putative RNA-directed DNA polymerase		PTHR11439
8910417	8910492	HannDeb2Chr04g005870	tRNA-Val
8912303	8915830	HannDeb2Chr04g005880	Putative protein kinase RLK-Pelle-CrRLK1L-1 family	RLK-4. Full length Kinase-pseudokinase (two kinase domanins; 662 aa)
8942327	8942402	HannDeb2Chr04g005890	tRNA-Val
8950807	8951163	HannDeb2Chr04g005900	Putative small heat shock protein HSP20
8966436	8969355	HannDeb2Chr04g005910	Putative transcription factor interactor and regulator CCHC(Zn) family		SSF57756
8997702	8998504	HannDeb2Chr04g005920	Putative acyl-CoA desaturase
8998506	9001097	HannDeb2Chr04g005930	Putative acyl-CoA desaturase
9070607	9072871	HannDeb2Chr04g005940	Hypothetical protein
9075894	9076977	HannDeb2Chr04g005950	Putative protein kinase RLK-Pelle-CrRLK1L-1 family
9085832	9089129	HannDeb2Chr04g005960	Hypothetical protein
9092399	9095786	HannDeb2Chr04g005970	Putative ubiquitin-conjugating enzyme E2, ubiquitin-conjugating enzyme/RWD
9097532	9102481	HannDeb2Chr04g005980	Putative protein
9107553	9108062	HannDeb2Chr04g005990	Hypothetical protein
9111855	9136761	HannDeb2Chr04g006000	Putative ribonuclease H-like superfamily
9138190	9139311	HannDeb2Chr04g006010	Putative RNA-directed DNA polymerase		PF25597
9144303	9145160	HannDeb2Chr04g006020	Putative nucleotidyltransferase, Ribonuclease H		PF17921
9145697	9146806	HannDeb2Chr04g006030	Putative nucleotidyltransferase, Ribonuclease H		PF00078
9154078	9155685	HannDeb2Chr04g006040	Putative RNA-directed DNA polymerase		PF00078
9155731	9157776	HannDeb2Chr04g006050	Putative nucleotidyltransferase, Ribonuclease H		PF17921; PF00665; PF17917
9234514	9234620	HannDeb2Chr04g006060	ncRNA
9313936	9316369	HannDeb2Chr04g006070	Hypothetical protein
9316371	9317224	HannDeb2Chr04g006080	Hypothetical protein
9323503	9332807	HannDeb2Chr04g006090	Signal recognition particle 54 kDa protein 2

### Sheet: TAble S4B_H. debilis
Fernández-Melero et al.; Table S4B. Gene annotation of the Helianthus debilis subsp. tardiflorus PI468691 assembly (HdebPI468691r0) between markers AX-105525205 and AX-105399507.
Genes located within OrDeb2-corresponding fine mapped region are highlighted
Annotated genes with clear evidence of being retrotransposons domains and non-protein-coding genes are marked in light grey
Start position	End position	Gene identification	Function
7376023	7377320	Hdeb2414s0002g00045141	Putative protein
7397334	7399216	Hdeb2414s0002g00045151	Putative non-specific serinethreonine protein kinase
7399218	7424478	Hdeb2414s0002g00045161	Putative non-specific serinethreonine protein kinase
7403095	7405944	Hdeb2414s0002g00045171	Putative transcription factor interactor and regulator CCHCZn family
7407356	7409367	Hdeb2414s0002g00045181	Putative RNA-directed DNA polymerase
7422946	7423851	Hdeb2414s0002g00045191	Hypothetical protein
7424480	7443574	Hdeb2414s0002g00045201	Putative non-specific serinethreonine protein kinase
7447671	7452147	Hdeb2414s0002g00045211	Putative cathepsin H
7588314	7588994	Hdeb2414s0002g00045221	Putative leucine-rich repeat domain superfamily
7589021	7589947	Hdeb2414s0002g00045231	Putative non-specific serinethreonine protein kinase
7589977	7590420	Hdeb2414s0002g00045241	Putative non-specific serinethreonine protein kinase
7602028	7604160	Hdeb2414s0002g00045251	Putative non-specific serinethreonine protein kinase
7752838	7757394	Hdeb2414s0002g00045261	Hypothetical protein
8149177	8150057	Hdeb2414s0002g00045271	Putative protein
8212033	8212139	Hdeb2414s0002g00045281	ncRNA
8268719	8271356	Hdeb2414s0002g00045291	Hypothetical protein
8280822	8284140	Hdeb2414s0002g00045301	Putative small heat shock protein HSP20
			OrDeb2-corresponding Fine Mapped region ↓
8354109	8357629	Hdeb2414s0002g00045311	Putative protein kinase RLK-Pelle-CrRLK1L-1 family
8394354	8394710	Hdeb2414s0002g00045321	Putative small heat shock protein HSP20
8395979	8396054	Hdeb2414s0002g00045331	tRNA-Val
8398027	8398353	Hdeb2414s0002g00045341	Putative protein kinase RLK-Pelle-RLCK-VIIa-2 family
			OrDeb2-corresponding Fine Mapped region ↑
8403381	8403737	Hdeb2414s0002g00045351	Putative small heat shock protein HSP20
8419013	8421932	Hdeb2414s0002g00045361	Putative transcription factor interactor and regulator CCHCZn family
8450274	8453719	Hdeb2414s0002g00045371	Putative fatty acid desaturase domain acyl-CoA desaturase
8523826	8524839	Hdeb2414s0002g00045381	Putative protein kinase RLK-Pelle-RLCK-VIIa-2 family
8524841	8525678	Hdeb2414s0002g00045391	Putative transferase protein kinase RLK-Pelle-RLCK-VIIa-2 family
8528737	8529820	Hdeb2414s0002g00045401	Putative protein kinase RLK-Pelle-CrRLK1L-1 family
8540713	8544228	Hdeb2414s0002g00045411	Putative ubiquitin-conjugating enzyme E2 ubiquitin-conjugating enzymeRWD
8546581	8550426	Hdeb2414s0002g00045421	Putative protein
8550428	8551483	Hdeb2414s0002g00045431	Putative protein
8583423	8584699	Hdeb2414s0002g00045441	Putative protein
8618647	8631747	Hdeb2414s0002g00045451	Putative ribonuclease H-like superfamily PRO8NT domain PROCN domain PROCT domain MPN
8726291	8735091	Hdeb2414s0002g00045461	Signal recognition particle 54 kDa protein 2
